# PDZ-directed substrate recruitment is the primary determinant of specific 4E- BP1 dephosphorylation by PP1-Neurabin

**DOI:** 10.1101/2024.09.23.614477

**Authors:** Roman O Fedoryshchak, Karim El-Bouri, Dhira Joshi, Stephane Mouilleron, Richard Treisman

## Abstract

Protein Phosphatase 1 (PP1) relies on association with PP1-interacting proteins (PIPs) to generate substrate-specific PIP/PP1 holoenzymes, but the lack of well-defined substrates has hindered elucidation of the mechanisms involved. We previously demonstrated that the Phactr1 PIP confers sequence specificity on the Phactr1/PP1 holoenzyme by remodelling the PP1 hydrophobic substrate groove. Phactr1 defines a group of “RVxF-ΦΦ-R-W” PIPs that all interact with PP1 in a similar fashion. Here we use a PP1-PIP fusion approach to address sequence specificity and identify substrates of the RVxF-ΦΦ-R-W family PIPs. We show that the four Phactr proteins confer identical sequence specificities on their holoenzymes. We identify the 4E-BP and p70 S6K translational regulators as substrates for the Neurabin/Spinophilin PIPs, implicated in neuronal plasticity, pointing to a role for their holoenzymes in mTORC1-dependent translational control. Biochemical and structural experiments show that in contrast to the Phactrs, substrate recruitment and catalytic efficiency of the PP1-Neurabin and PP1-Spinophilin fusions is primarily determined by substrate interaction with the PDZ domain adjoining their RVxF-ΦΦ-R-W motifs, rather than by recognition of the remodelled PP1 hydrophobic groove. Thus, even PIPs that interact with PP1 in a similar manner use different mechanisms to ensure substrate selectivity.
