## Supplementary Table 1 for "PDZ-directed substrate recruitment is the primary determinant of specific 4E- BP1 dephosphorylation by PP1-Neurabin"

### Sheet: Sheet1
1	primers for cloning new fusions in pET28 vector
2	clone all fusions into pcDNA5
3	4ebp1 - pEF cloning
4	4ebp1 mutants cloning
5	pdz domains into pGEX vector
6	PP1-4EBP1 chimera assembly
1	fusL_fwd	TGAGATCCGGCTGCTACAAAG	used pET28 PP1-Phactr1 plasmid as a template
	fusL_rev	ACTACCAGAGCCGCTTCC
	Ph2 FW	aaggaagcggctctggtagtGTAGAAGTGACAGATTCCC	used human cell cDNA as a template
	Ph2 REV	tttgtagcagccggatctcaTGGACGATGAAACCTTGTAAAC
	Ph3 FW	aaggaagcggctctggtagtGTGGAAGTAGCAAGAGCAC	used human cell cDNA as a template
	Ph3 REV	tttgtagcagccggatctcaTGGCCTGTGGAATCTTGTC
	Ph4 FW	aaggaagcggctctggtagtGTGGAAGTAACTGATGCTCATGACtatg	used human cell cDNA as a template
	Ph4 REV	tttgtagcagccggatctcaTGGGCGATGGTAGCGTGTAAAG
	Spino FW	aaggaagcggctctggtagtATCCAAGTATTCAGCACCTACtcc	used human cell cDNA as a template
	Spino REV	tttgtagcagccggatctcaCTCCTGCTCCAAGGTCTG
	Neurabin FW	aaggaagcggctctggtagTATTAAGGTTTTCAACACATACTCc	used synthetic DNA sequence as a template
	Neurabin REV	tttgtagcagccggatctcaCTCCTGTTCCAGTGTCTG
	R15A FW	aaggaagcggctctggtagtGTCACTGTCCATTTCCTGGC	used human cell cDNA as a template
	R15A REV	tttgtagcagccggatctcaACCACGCCTCCCACTGAG
	R15B FW	aaggaagcggctctggtagtGTTACTGAGTATTATATAAGTGGTG	used human cell cDNA as a template
	R15B REV	tttgtagcagccggatctcaACATTGCTTGAGAACATTAAG
	pnuts_fwd	aaggaagcggctctggtagtAGAGAGTATTTCTACTTTGAACTGGACG	used human cell cDNA as a template
	pnuts_rev	tttgtagcagccggatctcaGAGCCCATGAGGCACCAG
2	FRText FW	CCGAAAGGAAGCTGAGTTGGTGCAGATATCCAGCACAGTG	use pcDNA5/FRT/TO as a template
	FRText REV	GGTGTCTGTTTGAGGTTGCTATCCCGGTGTCTTCTATGGAG
	FUSIext FW	CTCCATAGAAGACACCGGGATAGCAACCTCAAACAGACACC	used pET28 PP1-fusion plasmid as a template
	FUSIext REV	CACTGTGCTGGATATCTGCACCAACTCAGCTTCCTTTCGG
3	pEF-CH-FW	TAGAAATTCACCCCACCAGTG	used pEF-mCherry plasmid as a template
	pEF-Ch-RV	TTTGTACAGCTCGTCCATG
	bp1Ch_f	GCATGGACGAGCTGTACAAAagcTGCAGCCAGACCCCAAG	used human cell cDNA as a template
	bp1Ch_r	ACTGGTGGGGTGAATTTCTAAATaTCCATCTCAAACTGTGACTCTTCAC	used human cell cDNA as a template
4
DeltaPDZ 4EBP1	pEF-CH	TAGAAATTCACCCCACCAGTG	used pEF mCherry-4E-BP1 as a template
	112-REV	catctcaaactaTgACTCTTCACCg
	ebp1-118A FW	GCTTAGAAATTCACCCCACCAGTG	used pEF mCherry-4E-BP1 as a template
	ebp1-118A REV	gATgTCCATCTCAAACTGTGACTCTTCAC
	4ebp1-S101A-F	ccaCCTGCGCAATgcCCCAGAAGATAAGC	used pEF mCherry-4E-BP1 as a template
	4ebp1-S101A-R	CTCTGGCTGGCTTCCatg
	S65A F	CCTGTGACCAAAACACCC	used pEF mCherry-4E-BP1 as a template
	S65A R	agcGTTCCGACACTCCATCAG
5	pgex_fwd	TAACCAGGAATTCCCGGGTCGAC	used pGEX 6P2 vector as a template
	pgex_rev''	GGCCCCTGGAACAGAACTTC
	SpPDZ_Fw	tccaggggccattaggtagtGAGAGGTTGGAGCTGTTTCCTG	used pET28 PP1-spinophilin plasmid as a template
	SpPDZ_Rev	gacccgggaattcctggttatGGaCGCTCCCGGCCAATC
	NbPDZ_Fw	tccaggggccattaggtagtGAAAAGCTGGAACTTTTCCCAGTG	used pET28 PP1-neurabin plasmid as a template
	NbPDZ_Rev	gacccgggaattcctggttaTGGTTTTTCCCGCCCAATAAC
6	PP1-ebp1-nb	tgaaccgccgatggaagcgagccagagccatctgcgcaacagcccggaagataaacgcgcgggcggcgaagaaagccagtttgaaatggatatttgagatccggctgctacaaa	synthetic primers used to amplify pET28 PP1-Phactr1 fusion resulting in a new PP1-4EBP1 chimera
	PP1-ebp1-nb	tctggctcgcttccatcggcggttcatcgctgctcgggctggtcacgcccggaatggtcggcagatcgcgcggcggggttttggtcaccgggctaccactcccagagccactac
	chim83x	CAGTTTGAAATGGATATTTGAGATCCGGC	amplify the previous reaction to remove flexible residues 83-112 from the PP1-4EBP1 chimera
	chim112x	cgaGCCGCTGGTCACGCCCGGAAT
