## Supplementary Table 3 for "PDZ-directed substrate recruitment is the primary determinant of specific 4E- BP1 dephosphorylation by PP1-Neurabin"

### Sheet: Legend
Supplementary Table 3. Activity assay data.
A. Statistical significance. Comparative overview of significant differences between reactions performed with different peptides, or between different enzymes for the same substrate peptide.
B. Catalytic efficiency. Combined catalytic efficiency data from all 6 assays. Raw and normalized values are presented separately. Normalization was performed by normalization of average catalytic efficiency, using PBM peptides for PP1-Neurabin and IRSp53 peptides for PP1-Phactr1.
C. Km. Combined Michaelis-Menten constants data from all 6 assays.
D-H. Curve-fitting data from each assay.

### Sheet: A. Statistical significance
Compare between peptides						Compare between phosphatases
with PP1-Neurabin:
				Figure
pIRSP53 PBM	vs p4E-BP1-PBM	3.66806e-07	****	5B		PP1-Neurabin vs PP1-Phactr1		p4E-BP1 PBM	0.000302801	***	5B
p4E-BP1 MUT	|	0.000382056	***	5B				p4E-BP1 MUT	0.238218	ns	5B
p4E-BP1 12A-PBM	|	0.00978899	**	5E				pIRSP53 PBM	2.3959e-13	****	5B
p4E-BP1 34A-PBM	|	0.041424	*	5C				pIRSP53 MUT	4.28882e-07	****	5B
p4E-BP1 56A-PBM	|	0.25574	ns	5C				pIRSP53 5A-PBM	9.22821e-08	****	5D
pIRSP53 LLD-PBM	|	0.031408	*	5C				pIRSP53 5A-MUT	0.439345	ns	5D
p4E-BP1 1A-PBM	|	0.0137491	*	5E
p4E-BP1 2A-PBM	V	0.00956411	**	5E		PP1-Neurabin vs PP1		p4E-BP1 PBM	0.0256519	*	5B
								p4E-BP1 MUT	0.470542	ns	5B
								pIRSP53 PBM	4.03245e-08	****	5B
pIRSP53 PBM	pIRSP53 MUT	6.03629e-14	****	5B				pIRSP53 MUT	0.296459	ns	5B
pIRSP53 5A-PBM	pIRSP53 5A-MUT	6.04776e-07	****	5D				pIRSP53 5A-PBM	0.000263385	***	5D
pIRSP53 PBM	pIRSP53 5A-PBM	0.14475	ns	5D				pIRSP53 5A-MUT	0.519036	ns	5D
						PP1-Phactr1 vs PP1		p4E-BP1 PBM	0.507775	ns	5B
								p4E-BP1 MUT	0.571302	ns	5B
								pIRSP53 PBM	2.5907e-05	****	5B
with PP1-Phactr1:								pIRSP53 MUT	6.10827e-05	****	5B
								pIRSP53 5A-PBM	0.0162063	*	5D
p4E-BP1 MUT	vs p4E-BP1-PBM	0.00310494	**	5B				pIRSP53 5A-MUT	0.0173344	*	5D
pIRSP53 PBM	|	1.47441e-09	****	5B
pIRSP53 5A-PBM	|	0.000294671	***	5D
p4E-BP1 12A-PBM	|	0.00181689	**	5E
p4E-BP1 34A-PBM	|	0.806397	ns	5C
p4E-BP1 56A-PBM	|	0.230657	ns	5C
pIRSP53 LLD-PBM	|	0.0052246	**	5C
p4E-BP1 1A-PBM	|	0.00880658	**	5E
p4E-BP1 2A-PBM	V	0.00208367	**	5E
pIRSP53 PBM	pIRSP53 MUT	0.060233	ns	5B
pIRSP53 5A-PBM	pIRSP53 5A-MUT	0.356954	ns	5D
pIRSP53 PBM	pIRSP53 5A-PBM	3.15022e-08	****	5D

### Sheet: B. Catalytic efficiency
			curve-fit PP1-Neurabin										normalized PP1-Neurabin
			2024-04-03	2024-04-02	2023-12-11	2022-10-20	12/05/2022 1	12/05/2022 2					2024-04-03	2024-04-02	2023-12-11	2022-10-20	12/05/2022 1	12/05/2022 2
			Catalytic efficiency (CE)						CE*1000 average	error	N		Catalytic efficiency (CE)						CE*1000 average	error	N
Ac-NSPVTK(pT)PPRDLPTIGSGSQFEMDI-OH	p4E-BP1 PBM		0.04675	0.317	0.004501	0.004761	0.02069	0.01257	67.712	112.394	6		0.0139014	0.0223223	0.0364523	0.0421684	0.02069	0.0163978	25.322	10.394	6	p4E-BP1 PBM
Ac-NSPVTK(pT)PPRDLPTIGSGSQFESGS-OH	p4E-BP1 MUT		0.002009	0.003092	0.0004456	3.315e-05	9.987e-05	4.982e-05	0.954907	1.17881	6		0.000597387	0.000217731	0.00360879	0.000293611	9.987e-05	6.49911e-05	0.81373	1.26195	6	p4E-BP1 MUT
Ac-QQGKSS(pS)TGNLLDKDGSGSQFEMDI-OH	pIRSP53 PBM		0.2572	1.158	0.01058	0.009131	0.08227	0.06463	263.635	408.5	6		0.0764799	0.0815434	0.0856845	0.0808737	0.08227	0.084311	81.8604	2.91035	6	pIRSP53 PBM
Ac-QQGKSS(pS)TGNLLDKDGSGSQFESGS-OH	pIRSP53 MUT		0.01125	0.008833	0.0002652	3.101e-05	0.000285	0.0003872	3.50857	4.67309	6		0.00334525	0.000621998	0.00214778	0.000274657	0.000285	0.000505109	1.19663	1.15548	6	pIRSP53 MUT
Ac-QQGKSS(pS)TGNLADKDGSGSQFEMDI-OH	pIRSP53 5A-PBM		0.303	1.088	0.007204	0.006485	0.07752	0.06115	257.227	384.795	6		0.0900988	0.0766142	0.0583432	0.0574379	0.07752	0.0797712	73.2976	11.7486	6	pIRSP53 5A-PBM
Ac-QQGKSS(pS)TGNLADKDGSGSQFESGS-OH	pIRSP53 5A-MUT		0.01124	0.005897	0.002557	6.54e-05	0.0001192	0.0002956	3.36237	4.08092	6		0.00334228	0.000415252	0.0207084	0.000579251	0.0001192	0.000385615	4.25834	7.43729	6	pIRSP53 5A-MUT
Ac-NSPVTK(pT)AARDLPTIGSGSQFEMDI-OH	p4E-BP1 12A-PBM		0.416	0.6489	0.03015	0.0147	nd	nd	277.437	268.033	4		0.1237	0.0456939	0.244176	0.130199			135.942	70.7854	4	p4E-BP1 12A-PBM
Ac-NSPVTK(pT)PPAALPTIGSGSQFEMDI-OH	p4E-BP1 34A-PBM		0.1488	0.815	0.005078	0.003363	nd	nd	243.06	335.444	4		0.0442465	0.0573902	0.0411253	0.0297862			43.1371	9.83204	4	p4E-BP1 34A-PBM
Ac-NSPVTK(pT)PPRDAATIGSGSQFEMDI-OH	p4E-BP1 56A-PBM		0.1221	0.5283	0.005272	0.002203	nd	nd	164.469	215.547	4		0.0363071	0.0372016	0.0426965	0.0195121			33.9293	8.67585	4	p4E-BP1 56A-PBM
Ac-NSPVTK(pT)PPRDLPAAGSGSQFEMDI-OH	p4E-BP1 78A-PBM		0.06504	0.3187	0.004924	nd	nd	nd	129.555	135.979	3		0.01934	0.0224421	0.0398781				27.2201	9.03974	3	p4E-BP1 78A-PBM
Ac-NSPVTK(pT)PPRLLDTIGSGSQFEMDI-OH	pIRSP53 LLD-PBM		0.108	0.6726	0.007814	0.004524	nd	nd	198.234	277.015	4		0.0321144	0.0473628	0.0632834	0.0400693			45.7075	11.4915	4	pIRSP53 LLD-PBM
Ac-NSPVTK(pT)APRDLPTIGSGSQFEMDI-OH	p4E-BP1 1A-PBM		0.3096	0.8971	0.03254	0.01454	nd	nd	313.445	356.693	4		0.0920613	0.0631715	0.263532	0.128781			136.887	76.7269	4	p4E-BP1 1A-PBM
Ac-NSPVTK(pT)PARDLPTIGSGSQFEMDI-OH	p4E-BP1 2A-PBM		0.2673	0.7377	0.02487	0.01442	nd	nd	261.072	293.19	4		0.0794832	0.051947	0.201415	0.127719			115.141	56.7151	4	p4E-BP1 2A-PBM
Ac-NSPVTK(pT)AARDAPTIGSGSQFEMDI-OH	p4E-BP1 125-PBM		0.4393	0.5527	nd	0.01659	nd	nd	336.197	230.689	3		0.130628	0.0389197		0.146938			105.495	47.5447	3	p4E-BP1 125-PBM
	average for substrate peptides		0.202317	0.854333	0.00742833	0.00679233	0.06016	0.0461167
	activity relative to 12.05.2022-1		3.36298	14.201	0.123476	0.112904	1	0.766567
			curve-fit PP1-Phactr1										normalized PP1-Phactr1
			2024-04-03	2024-04-02	2023-12-11	2022-10-20	12/05/2022 1	12/05/2022 2					2024-04-03	2024-04-02	2023-12-11	2022-10-20	12/05/2022 1	12/05/2022 2
			Catalytic efficiency (CE)						CE*1000 average	error	N		Catalytic efficiency (CE)						CE*1000 average	error	N
Ac-NSPVTK(pT)PPRDLPTIGSGSQFEMDI-OH	p4E-BP1 PBM		0.0005933	0.0008981	0.0003622	2.314e-05	0.000373	0.0001634	0.40219	0.284488	6		0.000195234	0.000168324	0.00038419	0.00010606	0.000373	0.000181546	0.234726	0.105523	6	p4E-BP1 PBM
Ac-NSPVTK(pT)PPRDLPTIGSGSQFESGS-OH	p4E-BP1 MUT		7.655e-05	5.705e-05	nd	6.267e-06	3.293e-05	2.697e-05	0.0399534	0.0244306	5		2.51899e-05	1.06924e-05		2.87243e-05	3.293e-05	2.99651e-05	0.0255003	0.00780895	5	p4E-BP1 MUT
Ac-QQGKSS(pS)TGNLLDKDGSGSQFEMDI-OH	pIRSP53 PBM		0.03247	0.05447	0.01266	0.002397	0.01027	0.01117	20.5728	17.6923	6		0.0106847	0.0102089	0.0134286	0.0109865	0.01027	0.0124105	11.3315	1.18929	6	pIRSP53 PBM
Ac-QQGKSS(pS)TGNLLDKDGSGSQFESGS-OH	pIRSP53 MUT		0.03156	0.05795	0.007204	0.0022	0.0108	0.007794	19.5847	19.5235	6		0.0103853	0.0108611	0.00764138	0.0100835	0.0108	0.00865954	9.73847	1.18929	6	pIRSP53 MUT
Ac-QQGKSS(pS)TGNLADKDGSGSQFEMDI-OH	pIRSP53 5A-PBM		0.006146	0.006695	0.001182	0.0003236	0.003082	0.002393	3.3036	2.37489	6		0.00202243	0.00125479	0.00125376	0.0014832	0.003082	0.00265875	1.95915	0.70409	6	pIRSP53 5A-PBM
Ac-QQGKSS(pS)TGNLADKDGSGSQFESGS-OH	pIRSP53 5A-MUT		0.004851	0.005651	0.0007496	0.0003173	0.00228	0.002024	2.64548	1.97619	6		0.00159629	0.00105912	0.00079511	0.00145432	0.00228	0.00224877	1.57227	0.553823	6	pIRSP53 5A-MUT
Ac-NSPVTK(pT)AARDLPTIGSGSQFEMDI-OH	p4E-BP1 12A-PBM		0.02035	0.01183	0.003223	0.0006453	nd	nd	9.01208	7.74606	4		0.00669646	0.0022172	0.00341868	0.00295768			3.82251	1.71374	4	p4E-BP1 12A-PBM
Ac-NSPVTK(pT)PPAALPTIGSGSQFEMDI-OH	p4E-BP1 34A-PBM		0.000557	0.0008021	0.0003645	3.123e-05	nd	nd	0.438707	0.281776	4		0.000183289	0.000150331	0.00038663	0.00014314			0.215848	0.0997564	4	p4E-BP1 34A-PBM
Ac-NSPVTK(pT)PPRDAATIGSGSQFEMDI-OH	p4E-BP1 56A-PBM		0.0007056	0.0008383	0.0003923	0.000171	nd	nd	0.5268	0.261575	4		0.000232188	0.000157116	0.000416118	0.000783765			0.397297	0.242209	4	p4E-BP1 56A-PBM
Ac-NSPVTK(pT)PPRDLPAAGSGSQFEMDI-OH	p4E-BP1 78A-PBM		0.0001871	0.0003433	9.282e-05	nd	nd	nd	0.20774	0.103294	3		6.1568e-05	6.4342e-05	9.84554e-05				0.0747885	0.0167733	3	p4E-BP1 78A-PBM
Ac-NSPVTK(pT)PPRLLDTIGSGSQFEMDI-OH	pIRSP53 LLD-PBM		0.003798	0.01864	0.001183	0.000925	nd	nd	6.1365	7.30587	4		0.00124979	0.00349355	0.00125482	0.00423967			2.55946	1.3335	4	pIRSP53 LLD-PBM
Ac-NSPVTK(pT)APRDLPTIGSGSQFEMDI-OH	p4E-BP1 1A-PBM		0.0102	0.02004	0.0005333	0.0003321	nd	nd	7.77635	8.12634	4		0.00335646	0.00375594	0.000565678	0.00152216			2.30006	1.30851	4	p4E-BP1 1A-PBM
Ac-NSPVTK(pT)PARDLPTIGSGSQFEMDI-OH	p4E-BP1 2A-PBM		0.00822	0.02094	0.001041	0.0004013	nd	nd	7.65057	8.26395	4		0.00270491	0.00392462	0.0011042	0.00183933			2.39327	1.05008	4	p4E-BP1 2A-PBM
Ac-NSPVTK(pT)AARDAPTIGSGSQFEMDI-OH	p4E-BP1 12-PBM		0.01388	0.01734	nd	0.0005725	nd	nd	10.5975	7.22811	3		0.00456742	0.0032499		0.00262401			3.48044	0.809966	3	p4E-BP1 12-PBM
	average for substrate peptides		0.032015	0.05621	0.009932	0.0022985	0.010535	0.009482
	activity relative to 12.05.2022-1		3.03892	5.33555	0.942762	0.218178	1	0.900047
			curve-fit PP1										normalized PP1
			2024-04-03	2024-04-02	2023-12-11	2022-10-20	12/05/2022 1	12/05/2022 2					2024-04-03	2024-04-02	2023-12-11	2022-10-20	12/05/2022 1	12/05/2022 2
			Catalytic efficiency (CE)						CE*1000 average	error	N		Catalytic efficiency (CE)						CE*1000 average	error	N
Ac-NSPVTK(pT)PPRDLPTIGSGSQFEMDI-OH	p4E-BP1 PBM						0.0002648	0.0002832	0.274	0.0092	2						0.0002648	0.000327764	0.296282	0.031482	2	p4E-BP1 PBM
Ac-NSPVTK(pT)PPRDLPTIGSGSQFESGS-OH	p4E-BP1 MUT						3.056e-05	8.799e-06	0.0196795	0.0108805	2						3.056e-05	1.01836e-05	0.0203718	0.0101882	2	p4E-BP1 MUT
Ac-QQGKSS(pS)TGNLLDKDGSGSQFEMDI-OH	pIRSP53 PBM						0.0001552	0.0001416	0.1484	0.0068	2						0.0001552	0.000163882	0.159541	0.00434102	2	pIRSP53 PBM
Ac-QQGKSS(pS)TGNLLDKDGSGSQFESGS-OH	pIRSP53 MUT						0.00013	9.149e-05	0.110745	0.019255	2						0.00013	0.000105887	0.117943	0.0120566	2	pIRSP53 MUT
Ac-QQGKSS(pS)TGNLADKDGSGSQFEMDI-OH	pIRSP53 5A-PBM						6.692e-05	3.938e-05	0.05315	0.01377	2						6.692e-05	4.55768e-05	0.0562484	0.0106716	2	pIRSP53 5A-PBM
Ac-QQGKSS(pS)TGNLADKDGSGSQFESGS-OH	pIRSP53 5A-MUT						0.0001028	8.38e-05	0.0933	0.0095	2						0.0001028	9.69867e-05	0.0998933	0.00290666	2	pIRSP53 5A-MUT
	average for substrate peptides						0.000125047	0.000108045
	activity relative to 12.05.2022-1						1	0.864036

### Sheet: C. Km
			curve-fit NEB
			2024-04-03	2024-04-02	2023-12-11	2022-10-20	12/05/2022 1	12/05/2022 2
			KM						Km avg	error	N
Ac-NSPVTK(pT)PPRDLPTIGSGSQFEMDI-OH	p4E-BP1 WT		14.42	12.06	9.417	10.92	11.31	22.09	13.3695	4.1779	6
Ac-NSPVTK(pT)PPRDLPTIGSGSQFESGS-OH	p4E-BP1 MUT		nd	nd	nd	Unstable	Unstable	Unstable	#DIV/0!	#DIV/0!	0
Ac-QQGKSS(pS)TGNLLDKDGSGSQFEMDI-OH	pIRSP53 WT		9.033	5.296	9.589	13.3	12.36	15.38	10.8263	3.2797	6
Ac-QQGKSS(pS)TGNLLDKDGSGSQFESGS-OH	pIRSP53 MUT		84.55	nd	nd	Unstable	Unstable	Unstable	84.55	0	1
Ac-QQGKSS(pS)TGNLADKDGSGSQFEMDI-OH	pIRSP53 5A-WT		5.377	3.074	9.17	13.63	11.86	9.474	8.76417	3.60046	6
Ac-QQGKSS(pS)TGNLADKDGSGSQFESGS-OH	pIRSP53 5A-MUT		89.23	nd	nd	77.43	Unstable	Unstable	83.33	5.9	2
Ac-NSPVTK(pT)AARDLPTIGSGSQFEMDI-OH	p4E-BP1 12A-WT		9.717	2.246	9.363	23.14			11.1165	7.55453	4
Ac-NSPVTK(pT)PPAALPTIGSGSQFEMDI-OH	p4E-BP1 34A-WT		3.527	3.26	6.154	16.58			7.38025	5.43054	4
Ac-NSPVTK(pT)PPRDAATIGSGSQFEMDI-OH	p4E-BP1 56A-WT		3.734	3.269	4.362	16.73			7.02375	5.61731	4
Ac-NSPVTK(pT)PPRDLPAAGSGSQFEMDI-OH	p4E-BP1 78A-WT		5.013	3.932	3.818				4.25433	0.538473	3
Ac-NSPVTK(pT)PPRLLDTIGSGSQFEMDI-OH	pIRSP53 LLD-WT		3.151	3.069	4.836	17.44			7.124	5.99755	4
Ac-NSPVTK(pT)APRDLPTIGSGSQFEMDI-OH	p4E-BP1 1A-WT		8.993	20.27	5.736	22.12			14.2797	7.04092	4
Ac-NSPVTK(pT)PARDLPTIGSGSQFEMDI-OH	p4E-BP1 2A-WT		5.542	3.405	3.182	10.65			5.69475	3.00561	4
Ac-NSPVTK(pT)AARDAPTIGSGSQFEMDI-OH	p4E-BP1 125-WT		6.113	1.998		20.61			9.57367	7.98264	3
			curve-fit Phactr1
			2024-04-03	2024-04-02	2023-12-11	2022-10-20	12/05/2022 1	12/05/2022 2
			KM						Km avg	error	N
Ac-NSPVTK(pT)PPRDLPTIGSGSQFEMDI-OH	p4E-BP1 WT		nd	nd	91.49	Unstable	288.4	1281	553.63	520.573	3
Ac-NSPVTK(pT)PPRDLPTIGSGSQFESGS-OH	p4E-BP1 MUT		nd	Unstable	nd	Unstable	Unstable	Unstable	#DIV/0!	#DIV/0!	0
Ac-QQGKSS(pS)TGNLLDKDGSGSQFEMDI-OH	pIRSP53 WT		7.63	6.168	13.11	8.847	30.02	10.46	12.7058	8.04555	6
Ac-QQGKSS(pS)TGNLLDKDGSGSQFESGS-OH	pIRSP53 MUT		6.205	4.821	26.18	12.29	21.63	15.85	14.496	7.70774	6
Ac-QQGKSS(pS)TGNLADKDGSGSQFEMDI-OH	pIRSP53 5A-WT		96.87	48.37	135.5	Unstable	nd	95.71	94.1125	30.8847	4
Ac-QQGKSS(pS)TGNLADKDGSGSQFESGS-OH	pIRSP53 5A-MUT		119	57.09	99.9	Unstable	Unstable	155.1	107.773	35.3435	4
Ac-NSPVTK(pT)AARDLPTIGSGSQFEMDI-OH	p4E-BP1 12A-WT		Unstable	9.167	55.05	1269			444.406	583.377	3
Ac-NSPVTK(pT)PPAALPTIGSGSQFEMDI-OH	p4E-BP1 34A-WT		277.9	138.9	37.27	Unstable			151.357	98.6309	3
Ac-NSPVTK(pT)PPRDAATIGSGSQFEMDI-OH	p4E-BP1 56A-WT		236.3	294.7	46.69	78.48			164.043	104.145	4
Ac-NSPVTK(pT)PPRDLPAAGSGSQFEMDI-OH	p4E-BP1 78A-WT		759.6	236	392.5				462.7	219.447	3
Ac-NSPVTK(pT)PPRLLDTIGSGSQFEMDI-OH	pIRSP53 LLD-WT		62.37	14.82	675.6	Unstable			250.93	300.914	3
Ac-NSPVTK(pT)APRDLPTIGSGSQFEMDI-OH	p4E-BP1 1A-WT		74.38	11.59	Unstable	1825			636.99	840.441	3
Ac-NSPVTK(pT)PARDLPTIGSGSQFEMDI-OH	p4E-BP1 2A-WT		94.41	9.006	234.4	901.9			309.929	351.119	4
Ac-NSPVTK(pT)AARDAPTIGSGSQFEMDI-OH	p4E-BP1 125-WT		61.96	4.07		554.2			206.743	246.823	3

### Sheet: D. 120522-1,2
PP1-Neurabin 1									PP1-Neurabin 2
	pIRSP53 WT	pIRSP53 MUT	p4E-BP1 WT	p4E-BP1 MUT	pIRSP53 5A-WT	pIRSP53 5A-MUT	PYGM15			pIRSP53 WT	pIRSP53 MUT	p4E-BP1 WT	p4E-BP1 MUT	pIRSP53 5A-WT	pIRSP53 5A-MUT
Catalytic efficiency - Michaelis-Menten									Catalytic efficiency - Michaelis-Menten
Best-fit values									Best-fit values
CE	0.08227	0.000285	0.02069	9.987e-05	0.07752	0.0001192	0.0002471		CE	0.06463	0.0003872	0.01257	4.982e-05	0.06115	0.0002956
Km	12.36	Unstable	11.31	Unstable	11.86	Unstable	Unstable		Km	15.38	Unstable	22.09	Unstable	9.474	Unstable
Std. Error									Std. Error
CE	0.005902	3.485e-05	0.003821	2.477e-05	0.009004	1.338e-05	3.911e-05		CE	0.008123	6.905e-05	0.001422	2.102e-05	0.005552	5.529e-05
Km	1.092	Unstable	3.037	Unstable	1.69	Unstable	Unstable		Km	2.415	Unstable	3.247	Unstable	1.038	Unstable
95% CI (profile likelihood)									95% CI (profile likelihood)
CE	0.07122 to 0.09519	0.0002142 to 0.0003558	0.01413 to 0.03060	4.953e-005 to 0.0001502	0.06134 to 0.09842	9.202e-005 to 0.0001464	0.0001675 to 0.0003267		CE	0.04982 to 0.08419	0.0002468 to 0.0005277	0.009890 to 0.01600	7.044e-006 to 9.259e-005	0.05102 to 0.07347	0.0001833 to 0.0004080
Km	10.34 to 14.77	(Very wide)	6.527 to 20.29	(Very wide)	8.859 to 15.83	(Very wide)	(Very wide)		Km	11.07 to 21.33	(Very wide)	16.17 to 30.28	(Very wide)	7.598 to 11.79	(Very wide)
Goodness of Fit									Goodness of Fit
Degrees of Freedom	22	34	28	34	34	34	33		Degrees of Freedom	21	33	31	33	34	34
R squared	0.9884	0.6006	0.8902	0.2783	0.9539	0.5777	0.4609		R squared	0.9643	0.4466	0.9568	0.1454	0.9717	0.4185
Sum of Squares	0.03606	0.006607	0.01614	0.003338	0.1804	0.0009743	0.006058		Sum of Squares	0.09543	0.02518	0.01131	0.002334	0.04558	0.01663
Sy.x	0.04049	0.01394	0.02401	0.009909	0.07284	0.005353	0.01355		Sy.x	0.06741	0.02762	0.0191	0.00841	0.03661	0.02212
Number of points									Number of points
# of X values	36	36	36	36	36	36	36		# of X values	36	36	36	36	36	36
# Y values analyzed	24	36	30	36	36	36	35		# Y values analyzed	23	35	33	35	36	36
PP1-Phactr1 2									PP1-Phactr1 2
	pIRSP53 WT	pIRSP53 MUT	p4E-BP1 WT	p4E-BP1 MUT	pIRSP53 5A-WT	pIRSP53 5A-MUT	PYGM15			pIRSP53 WT	pIRSP53 MUT	p4E-BP1 WT	p4E-BP1 MUT	pIRSP53 5A-WT	pIRSP53 5A-MUT
Catalytic efficiency - Michaelis-Menten									Catalytic efficiency - Michaelis-Menten
Best-fit values									Best-fit values
CE	0.01027	0.0108	0.000373	3.293e-05	0.003082	0.00228	0.0003817		CE	0.01117	0.007794	0.0001634	2.697e-05	0.002393	0.002024
Km	30.02	21.63	288.4	Unstable	702.2	Unstable	Unstable		Km	10.46	15.85	1281	Unstable	95.71	155.1
Std. Error									Std. Error
CE	0.001841	0.00152	6.143e-05	2.716e-06	0.0003775	8.07e-05	1.224e-05		CE	0.001054	0.002055	9.807e-06	2.056e-06	0.0003019	0.0001637
Km	7.359	3.986	131.6	Unstable	463.3	Unstable	Unstable		Km	1.201	5.262	644.1	Unstable	22.05	27.4
95% CI (profile likelihood)									95% CI (profile likelihood)
CE	0.006606 to 0.01632	0.007799 to 0.01516	0.0002703 to 0.0005078	2.741e-005 to 3.845e-005	0.002414 to 0.003939	0.002116 to 0.002444	0.0003569 to 0.0004066		CE	0.008996 to 0.01390	0.004008 to 0.01580	0.0001448 to 0.0001840	2.279e-005 to 3.115e-005	0.001895 to 0.003035	0.001726 to 0.002377
Km	16.08 to 56.52	13.92 to 33.53	140.9 to 1059	(Very wide)	272.5 to ???	(Very wide)	(Very wide)		Km	8.022 to 13.64	6.601 to 38.24	617.9 to 19629	(Very wide)	63.54 to 150.1	111.4 to 225.3
Goodness of Fit									Goodness of Fit
Degrees of Freedom	21	33	33	34	33	33	34		Degrees of Freedom	22	34	34	34	33	33
R squared	0.9178	0.925	0.9098	0.751	0.9347	0.9515	0.9572		R squared	0.9789	0.7788	0.9866	0.8111	0.9389	0.9722
Sum of Squares	0.01557	0.01438	0.0006099	4.014e-05	0.03969	0.02579	0.0008143		Sum of Squares	0.0008502	0.0158	3.394e-05	2.299e-05	0.005137	0.00264
Sy.x	0.02723	0.02087	0.004299	0.001087	0.03468	0.02795	0.004894		Sy.x	0.006216	0.02156	0.0009991	0.0008223	0.01248	0.008944
Number of points									Number of points
# of X values	36	36	36	36	36	36	36		# of X values	36	36	36	36	36	36
# Y values analyzed	23	35	35	36	35	35	36		# Y values analyzed	24	36	36	36	35	35
PP1 1									PP1 2
	pIRSP53 WT	pIRSP53 MUT	p4E-BP1 WT	p4E-BP1 MUT	pIRSP53 5A-WT	pIRSP53 5A-MUT	PYGM15			pIRSP53 WT	pIRSP53 MUT	p4E-BP1 WT	p4E-BP1 MUT	pIRSP53 5A-WT	pIRSP53 5A-MUT
Catalytic efficiency - Michaelis-Menten									Catalytic efficiency - Michaelis-Menten
Best-fit values									Best-fit values
CE	0.0001552	0.00013	0.0002648	3.056e-05	6.692e-05	0.0001028	0.0001996		CE	0.0001416	9.149e-05	0.0002832	8.799e-06	3.938e-05	8.38e-05
Km	nd	nd	nd	nd	305	nd	1578		Km	226.5	722.2	165.8	nd	nd	313.5
Std. Error									Std. Error
CE	2.766e-06	1.973e-06	7.249e-06	1.331e-05	1.263e-05	3.23e-06	1.805e-05		CE	1.563e-05	2.248e-05	4.552e-05	4.333e-06	6.193e-06	3.373e-05
Km	nd	nd	nd	nd	168.2	nd	1658		Km	62.09	931.4	57.16	nd	nd	374.8
PP1 1

### Sheet: E. 201022
PP1-Neurabin
	p4E-BP1 WT	p4E-BP1 MUT	pIRSP53 WT	pIRSP53 MUT	pIRSP53 5A-WT	pIRSP53 5A-MUT	p4E-BP1 12A-WT	p4E-BP1 34A-WT	p4E-BP1 56A-WT	pIRSP53 LLD-WT	p4E-BP1 1A-WT	p4E-BP1 2A-WT	p4E-BP1 125-WT
Catalytic efficiency - Michaelis-Menten
Best-fit values
CE	0.004761	3.315e-05	0.009131	3.101e-05	0.006485	6.54e-05	0.0147	0.003363	0.002203	0.004524	0.01454	0.01442	0.01659
Km	10.92	Unstable	13.3	Unstable	13.63	77.43	23.14	16.58	16.73	17.44	22.12	10.65	20.61
Std. Error
CE	0.002231	1.533e-05	0.002009	3.863e-05	0.0008438	0.0001077	0.006103	0.001315	0.0006282	0.0005892	0.003987	0.002403	0.007669
Km	6.24	Unstable	3.625	Unstable	2.201	209.6	12.6	8.196	6.038	2.886	7.908	2.16	12.32
95% CI (profile likelihood)
CE	0.001991 to 0.01239	2.217e-006 to 6.409e-005	0.005839 to 0.01446	7.650e-006 to 4.768e-005	0.005089 to 0.008306	2.919e-006 to ???	0.006665 to 0.03437	0.001637 to 0.007164	0.001289 to 0.003838	0.003532 to 0.005826	0.008728 to 0.02490	0.01044 to 0.02013	0.006940 to 0.04379
Km	3.454 to 32.37	(Very wide)	7.570 to 23.36	(Very wide)	10.05 to 18.42	-62.71 to ???	7.850 to 69.23	6.496 to 42.25	8.389 to 33.42	12.69 to 23.93	11.14 to 43.78	7.121 to 15.83	6.086 to 67.76
Goodness of Fit
Degrees of Freedom	42	42	41	42	42	39	42	41	42	42	42	42	42
R squared	0.4902	0.07837	0.8113	0.1547	0.9255	0.08515	0.55	0.5889	0.7182	0.9294	0.7397	0.8815	0.4916
Sum of Squares	0.01569	0.002105	0.01772	0.0008843	0.003348	0.0008252	0.4427	0.01125	0.002674	0.002529	0.175	0.01739	0.5731
Sy.x	0.01933	0.00708	0.02079	0.004589	0.008929	0.0046	0.1027	0.01657	0.007979	0.00776	0.06454	0.02035	0.1168
Number of points
# of X values	44	44	44	44	44	44	44	44	44	44	44	44	44
# Y values analyzed	44	44	43	44	44	41	44	43	44	44	44	44	44
PP1-Phactr1
	p4E-BP1 WT	p4E-BP1 MUT	pIRSP53 WT	pIRSP53 MUT	pIRSP53 5A-WT	pIRSP53 5A-MUT	p4E-BP1 12A-WT	p4E-BP1 34A-WT	p4E-BP1 56A-WT	pIRSP53 LLD-WT	p4E-BP1 1A-WT	p4E-BP1 2A-WT	p4E-BP1 125-WT
Catalytic efficiency - Michaelis-Menten
Best-fit values
CE	2.314e-05	6.267e-06	0.002397	0.0022	0.0003236	0.0003173	0.0006453	3.123e-05	0.000171	0.000925	0.0003321	0.0004013	0.0005725
Km	Unstable	Unstable	8.847	12.29	Unstable	Unstable	1269	Unstable	78.48	Unstable	1825	901.9	554.2
Std. Error
CE	2.528e-06	2.388e-06	0.0003846	0.0005276	1.152e-05	6.527e-05	0.0001255	1.13e-05	5.221e-05	6.605e-05	5.401e-05	4.911e-05	4.663e-05
Km	Unstable	Unstable	1.705	3.628	Unstable	Unstable	2048	Unstable	39.53	Unstable	3388	690.3	194.6
95% CI (profile likelihood)
CE	1.804e-005 to 2.824e-005	1.448e-006 to 1.109e-005	0.001722 to 0.003366	0.001306 to 0.003824	0.0003004 to 0.0003468	0.0002782 to 0.0003531	0.0005086 to ???	2.408e-005 to 3.681e-005	8.363e-005 to 0.0003926	0.0007917 to 0.001058	0.0002763 to ???	0.0003210 to 0.0005142	0.0004869 to 0.0006716
Km	(Very wide)	(Very wide)	5.893 to 13.20	6.266 to 23.72	(Very wide)	(Very wide)	-788.4 to ???	(Very wide)	22.76 to 367.1	(Very wide)	-857.2 to ???	318.2 to ???	314.1 to 1492
Goodness of Fit
Degrees of Freedom	42	42	42	42	42	42	42	42	42	42	42	42	42
R squared	0.6342	0.1324	0.8838	0.767	0.9368	0.8343	0.8483	0.6019	0.55	0.7774	0.887	0.9304	0.9683
Sum of Squares	5.724e-05	5.111e-05	0.0003167	0.001088	0.001188	0.003087	0.00913	8.926e-05	0.0002138	0.03909	0.001811	0.00128	0.0009641
Sy.x	0.001167	0.001103	0.002746	0.005089	0.005319	0.008573	0.01474	0.001458	0.002256	0.03051	0.006567	0.005521	0.004791
Number of points
# of X values	44	44	44	44	44	44	44	44	44	44	44	44	44
# Y values analyzed	44	44	44	44	44	44	44	44	44	44	44	44	44

### Sheet: F. 111223
PP1-Neurabin
	p4E-BP1 12A-WT	p4E-BP1 34A-WT	p4E-BP1 56A-WT	p4E-BP1 78A-WT	pIRSP53 LLD-WT	p4E-BP1 1A-WT	p4E-BP1 2A-WT	p4E-BP1 WT	p4E-BP1 MUT	pIRSP53 WT	pIRSP53 MUT	pIRSP53 5A-WT	pIRSP53 5A-MUT
Catalytic efficiency - Michaelis-Menten
Best-fit values
CE	0.03015	0.005078	0.005272	0.004924	0.007814	0.03254	0.02487	0.004501	0.0004456	0.01058	0.0002652	0.007204	0.002557
Km	9.363	6.154	4.362	3.818	4.836	5.736	3.182	9.417	3.445	9.589	94.39	9.17	1.146
Std. Error
CE	0.004738	0.001073	0.0007429	0.00182	0.001018	0.004906	0.004523	0.0006395	0.001214	0.001729	0.0001269	0.001858	0.007769
Km	1.775	1.528	0.7101	1.621	0.7309	1.013	0.6596	1.614	10.74	1.892	78.72	2.847	3.842
95% CI (profile likelihood)
CE	0.02105 to 0.04363	0.003434 to 0.007604	0.003964 to 0.007077	0.002107 to 0.01272	0.005986 to 0.01027	0.02391 to 0.04461	0.01738 to 0.03609	0.003267 to 0.006259	-2.552e-006 to ???	0.007598 to 0.01492	0.0001027 to 0.0007602	0.004279 to 0.01257	-1.390e-006 to ???
Km	5.995 to 14.54	3.838 to 9.744	3.105 to 6.068	1.287 to 10.30	3.522 to 6.597	3.967 to 8.241	2.082 to 4.789	6.332 to 13.93	???	6.350 to 14.36	19.26 to 2353	4.712 to 17.31	???
Goodness of Fit
Degrees of Freedom	40	42	42	42	41	42	41	40	42	39	42	42	42
R squared	0.8792	0.8238	0.8979	0.5286	0.9157	0.8924	0.8453	0.8963	0.02509	0.8783	0.4253	0.7427	0.02125
Sum of Squares	0.05081	0.001252	0.0003121	0.00145	0.0006918	0.02293	0.006059	0.0009336	0.0005288	0.006832	0.001608	0.007894	0.002339
Sy.x	0.03564	0.005461	0.002726	0.005876	0.004108	0.02337	0.01216	0.004831	0.003548	0.01324	0.006188	0.01371	0.007463
Number of points
# of X values	44	44	44	44	44	44	44	44	44	44	44	44	44
# Y values analyzed	42	44	44	44	43	44	43	42	44	41	44	44	44
PP1-Phactr1
	p4E-BP1 12A-WT	p4E-BP1 34A-WT	p4E-BP1 56A-WT	p4E-BP1 78A-WT	pIRSP53 LLD-WT	p4E-BP1 1A-WT	p4E-BP1 2A-WT	p4E-BP1 WT	p4E-BP1 MUT	pIRSP53 WT	pIRSP53 MUT	pIRSP53 5A-WT	pIRSP53 5A-MUT
Catalytic efficiency - Michaelis-Menten									Interrupted
Best-fit values
CE	0.003223	0.0003645	0.0003923	9.282e-05	0.001183	0.0005333	0.001041	0.0003622	-197.8	0.01266	0.007204	0.001182	0.0007496
Km	55.05	37.27	46.69	392.5	675.6	Unstable	234.4	91.49	1.065e-05	13.11	26.18	135.5	99.9
Std. Error
CE	0.0004582	8.709e-05	0.000112	2.511e-05	9.875e-05	2.103e-05	0.0003239	6.997e-05		0.002541	0.0009529	0.0002359	0.0001421
Km	12.15	12.5	19.5	362.1	290.6	Unstable	184.4	30.49		3.391	4.7	57.83	33.57
95% CI (profile likelihood)
CE	0.002455 to 0.004254	0.0002035 to 0.0007114	0.0002108 to 0.0007823	5.714e-005 to 0.0001694	0.0009859 to 0.001421	0.0004908 to 0.0005757	0.0005522 to 0.002037	0.0002322 to 0.0005837		0.008510 to 0.01917	0.005496 to 0.009498	0.0008017 to 0.001781	0.0005147 to 0.001104
Km	36.32 to 85.42	15.10 to 91.19	17.92 to 128.6	94.54 to ???	324.7 to 4215	(Very wide)	62.69 to ???	42.68 to 224.2		7.735 to 22.05	18.09 to 38.10	62.24 to 375.9	52.90 to 211.8
Goodness of Fit
Degrees of Freedom	41	42	42	41	40	41	42	42		39	40	38	31
R squared	0.9072	0.694	0.6693	0.717	0.9595	0.912	0.6524	0.8097		0.832	0.9203	0.8119	0.8817
Sum of Squares	0.009345	0.0001981	0.0004662	0.0002285	0.004371	0.003868	0.02715	0.0004696		0.02431	0.0122	0.006934	0.001197
Sy.x	0.0151	0.002172	0.003332	0.002361	0.01045	0.009713	0.02543	0.003344		0.02497	0.01747	0.01351	0.006214
Number of points
# of X values	44	44	44	44	44	44	44	44	44	44	44	44	44
# Y values analyzed	43	44	44	43	42	43	44	44	44	41	42	40	33

### Sheet: G. 020424
PP1-Neurabin
	p4E-BP1 WT	p4E-BP1 MUT	pIRSP53 WT	pIRSP53 MUT	pIRSP53 5A-WT	pIRSP53 5A-MUT	p4E-BP1 12A-WT	p4E-BP1 34A-WT	p4E-BP1 56A-WT	p4E-BP1 78A-WT	pIRSP53 LLD-WT	p4E-BP1 1A-WT	p4E-BP1 2A-WT	p4E-BP1 125-WT
Catalytic efficiency - Michaelis-Menten
Best-fit values
CE	0.317	0.003092	1.158	0.008833	1.088	0.005897	0.6489	0.815	0.5283	0.3187	0.6726	0.8971	0.7377	0.5527
Km	12.06	247.8	5.296	710.9	3.074	556.1	2.246	3.26	3.269	3.932	3.069	20.27	3.405	1.998
Std. Error
CE	0.05838	0.001257	0.2898	0.001125	0.2906	0.0007898	0.2728	0.4071	0.2504	0.1004	0.3023	0.1996	0.167	0.1534
Km	2.711	214.6	2.518	361.4	0.951	399	1.06	1.841	1.762	1.402	1.559	28.07	0.8782	0.6169
95% CI (profile likelihood)
CE	0.2276 to 0.4479	0.001340 to 0.007890	0.7243 to 1.907	0.006726 to 0.01162	0.6713 to 1.807	0.004555 to 0.007809	0.3142 to 1.506	0.3190 to 2.287	0.2343 to 1.348	0.1839 to 0.5771	0.3172 to 1.547	0.6547 to ???	0.4898 to 1.133	0.3385 to 0.9436
Km	7.934 to 18.07	50.94 to ???	2.271 to 15.54	304.2 to 8360	1.701 to 5.307	196.7 to ???	0.8745 to 5.035	1.009 to 9.318	1.126 to 8.149	2.011 to 7.296	1.197 to 7.102	-16.85 to ???	2.090 to 5.414	1.102 to 3.436
Goodness of Fit
Degrees of Freedom	40	30	21	41	30	38	40	37	38	42	40	17	38	41
R squared	0.8609	0.647	0.7967	0.9113	0.7455	0.9187	0.5025	0.4397	0.4672	0.6581	0.4946	0.8512	0.7938	0.6938
Sum of Squares	12.44	0.3317	10.4	1.115	16.21	0.1581	10.61	45.62	17.62	4.766	24.8	4.288	8.491	2.728
Sy.x	0.5577	0.1051	0.7036	0.1649	0.7352	0.06451	0.515	1.11	0.681	0.3369	0.7874	0.5022	0.4727	0.258
Number of points
# of X values	44	44	44	44	44	44	44	44	44	44	44	44	44	44
# Y values analyzed	42	32	23	43	32	40	42	39	40	44	42	19	40	43
PP1-Phactr1
	p4E-BP1 WT	p4E-BP1 MUT	pIRSP53 WT	pIRSP53 MUT	pIRSP53 5A-WT	pIRSP53 5A-MUT	p4E-BP1 12A-WT	p4E-BP1 34A-WT	p4E-BP1 56A-WT	p4E-BP1 78A-WT	pIRSP53 LLD-WT	p4E-BP1 1A-WT	p4E-BP1 2A-WT	p4E-BP1 125-WT
Catalytic efficiency - Michaelis-Menten
Best-fit values
CE	0.0008981	5.705e-05	0.05447	0.05795	0.006695	0.005651	0.01183	0.0008021	0.0008383	0.0003433	0.01864	0.02004	0.02094	0.01734
Km	809.3	Unstable	6.168	4.821	48.37	57.09	9.167	138.9	294.7	236	14.82	11.59	9.006	4.07
Std. Error
CE	0.0002164	2.418e-05	0.01547	0.01565	0.0005908	0.001368	0.003028	0.0001665	0.0001032	7.262e-05	0.006464	0.005235	0.008579	0.01084
Km	825.1	Unstable	2.409	1.618	8.875	23.27	2.755	49.94	84.04	104.7	7.039	4.062	4.577	2.909
95% CI (profile likelihood)
CE	0.0006046 to 0.001505	4.278e-005 to 7.048e-005	0.03023 to 0.1006	0.03245 to 0.1054	0.005677 to 0.007907	0.003638 to 0.008933	0.007480 to 0.01921	0.0005591 to 0.001154	0.0006548 to 0.001074	0.0002307 to 0.0005101	0.01081 to 0.03360	0.01306 to 0.03159	0.01077 to 0.04296	0.007003 to 0.05220
Km	195.0 to ???	(Very wide)	2.732 to 14.64	2.313 to 10.10	34.88 to 69.34	27.87 to 129.4	5.206 to 15.69	77.43 to 274.2	175.7 to 577.1	113.4 to 670.0	6.702 to 30.16	6.336 to 20.16	3.719 to 20.18	1.151 to 11.05
Goodness of Fit
Degrees of Freedom	42	42	30	33	31	37	42	42	42	42	32	31	35	40
R squared	0.756	0.5844	0.722	0.7258	0.9604	0.777	0.7576	0.8348	0.9278	0.8243	0.6277	0.7451	0.5697	0.3546
Sum of Squares	0.04617	0.0009497	0.1257	0.1112	0.004629	0.06689	0.02215	0.006075	0.005324	0.002126	0.1514	0.06149	0.1286	0.05579
Sy.x	0.03316	0.004755	0.06474	0.05804	0.01222	0.04252	0.02296	0.01203	0.01126	0.007115	0.06878	0.04454	0.06063	0.03735
Number of points
# of X values	44	44	44	44	44	44	44	44	44	44	44	44	44	44
# Y values analyzed	44	44	32	35	33	39	44	44	44	44	34	33	37	42

### Sheet: H. 030424
PP1-Neurabin
	p4E-BP1 12A-WT	p4E-BP1 34A-WT	p4E-BP1 56A-WT	p4E-BP1 78A-WT	pIRSP53 LLD-WT	p4E-BP1 1A-WT	p4E-BP1 2A-WT	p4E-BP1 125-WT	p4E-BP1 WT	p4E-BP1 MUT	pIRSP53 WT	pIRSP53 MUT	pIRSP53 5A-WT	pIRSP53 5A-MUT
Catalytic efficiency - Michaelis-Menten
Best-fit values
CE	0.416	0.1488	0.1221	0.06504	0.108	0.3096	0.2673	0.4393	0.04675	0.002009	0.2572	0.01125	0.303	0.01124
Km	9.717	3.527	3.734	5.013	3.151	8.993	5.542	6.113	14.42	233.7	9.033	84.55	5.377	89.23
Std. Error
CE	0.05969	0.0398	0.03064	0.02337	0.02964	0.04139	0.07853	0.04916	0.01042	0.000432	0.03233	0.003587	0.06356	0.002904
Km	1.75	1.079	1.075	2.094	0.9846	1.617	1.903	0.8394	4.101	126.9	1.854	45.46	1.403	40.67
95% CI (profile likelihood)
CE	0.3145 to 0.5510	0.08963 to 0.2543	0.07228 to 0.2109	0.03156 to 0.1412	0.06311 to 0.1914	0.2342 to 0.4076	0.1461 to 0.4983	0.3526 to 0.5488	0.02835 to 0.07873	0.001285 to 0.003141	0.1994 to 0.3321	0.005907 to 0.02143	0.2045 to 0.4554	0.006954 to 0.01848
Km	6.830 to 13.78	1.913 to 6.301	1.996 to 6.843	2.041 to 11.72	1.644 to 5.817	6.228 to 13.15	2.684 to 11.31	4.651 to 7.994	7.470 to 27.84	92.08 to 1663	6.042 to 13.97	31.48 to 328.1	3.253 to 8.779	39.98 to 236.9
Goodness of Fit
Degrees of Freedom	33	41	42	42	41	27	42	31	40	41	27	41	35	41
R squared	0.9118	0.7232	0.7378	0.5863	0.7113	0.9324	0.6904	0.9448	0.7929	0.8068	0.9348	0.6727	0.8241	0.7436
Sum of Squares	5.99	0.5742	0.3936	0.403	0.25	1.358	5.505	1.574	0.5178	0.04703	0.6471	1.088	2.467	0.7333
Sy.x	0.426	0.1183	0.09681	0.09795	0.07808	0.2243	0.362	0.2253	0.1138	0.03387	0.1548	0.1629	0.2655	0.1337
Number of points
# of X values	44	44	44	44	44	44	44	44	44	44	44	44	44	44
# Y values analyzed	35	43	44	44	43	29	44	33	42	43	29	43	37	43
PP1-Phactr1
	p4E-BP1 12A-WT	p4E-BP1 34A-WT	p4E-BP1 56A-WT	p4E-BP1 78A-WT	pIRSP53 LLD-WT	p4E-BP1 1A-WT	p4E-BP1 2A-WT	p4E-BP1 125-WT	p4E-BP1 WT	p4E-BP1 MUT	pIRSP53 WT	pIRSP53 MUT	pIRSP53 5A-WT	pIRSP53 5A-MUT
Catalytic efficiency - Michaelis-Menten
Best-fit values
CE	0.02035	0.000557	0.0007056	0.0001871	0.003798	0.0102	0.00822	0.01388	0.0005933	7.655e-05	0.03247	0.03156	0.006146	0.004851
Km	Unstable	277.9	236.3	759.6	62.37	74.38	94.41	61.96	1282	295.3	7.63	6.205	96.87	119
Std. Error
CE	0.001638	9.737e-05	7.497e-05	2.261e-05	0.0003967	0.001243	0.001566	0.001452	5.731e-05	1.955e-05	0.007357	0.006903	0.001968	0.0008703
Km	Unstable	134.6	63.73	501	10.14	17.09	33.71	14.46	1038	216.3	2.057	1.596	54.46	41.46
95% CI (profile likelihood)
CE	0.01702 to 0.02368	0.0003876 to 0.0007987	0.0005676 to 0.0008773	0.0001473 to 0.0002389	0.003080 to 0.004698	0.008118 to 0.01287	0.005813 to 0.01185	0.01143 to 0.01695	0.0005018 to 0.0007198	4.538e-005 to 0.0001306	0.02137 to 0.05032	0.02041 to 0.04959	0.003357 to 0.01145	0.003418 to 0.006947
Km	(Very wide)	121.9 to 1416	144.0 to 456.0	294.9 to ???	45.22 to 87.43	48.98 to 116.4	50.15 to 193.5	40.99 to 98.95	451.1 to ???	91.47 to ???	4.546 to 12.56	3.655 to 10.39	36.28 to 366.8	62.91 to 260.2
Goodness of Fit
Degrees of Freedom	33	42	42	40	40	37	40	35	42	36	42	42	42	41
R squared	0.7797	0.8602	0.9434	0.9325	0.9492	0.915	0.8325	0.9424	0.957	0.7824	0.8016	0.8036	0.6659	0.8521
Sum of Squares	0.9592	0.002803	0.001464	0.0002446	0.008544	0.07852	0.2089	0.04759	0.001909	0.0001011	0.08807	0.05266	0.3992	0.09391
Sy.x	0.1705	0.008169	0.005904	0.002473	0.01461	0.04607	0.07226	0.03687	0.006742	0.001676	0.04579	0.03541	0.09749	0.04786
Number of points
# of X values	44	44	44	44	44	44	44	44	44	44	44	44	44	44
# Y values analyzed	35	44	44	42	42	39	42	37	44	38	44	44	44	43
